# A guanosine metabolism-bioenergetics intersection drives Parkinson’s disease

**DOI:** 10.64898/2026.07.29.741503

**Authors:** Alexandros C. Kokotos, Santiago R. Unda, Paula Reyes-Pérez, Mariam Isayan, Maria Teresa Periñan, Michael G. Kaplitt, Timothy A. Ryan

## Abstract

Several Parkinson’s Disease (PD) linked mutations are known to drive deficits in a pathway that relies on an adequate supply of guanosine nucleotide triphosphate (GTP) to drive cellular neuronal processes. Similarly, there is strong evidence that a deficit in bioenergetic support for neuron function is also a major genetic driver of PD. We show here that the reliance on these two purine-based metabolites intersect at another PD susceptibility gene that encodes nucleoside diphosphate kinase (NDK) which converts ATP into GTP. We show that overexpression of NDK is strongly protective both in-vivo and in-vitro to metabolic lesions and identify mutations in NDK in humans associated both with increased risk and protection from PD. We discovered that NDK lies at the intersection of proper ATP production, de novo synthesis of guanosine diphosphate and the activity of GTP cyclohydrolase I, a consumptive pathway needed to produce the bioactive metabolite tetrahydrobiopterin (BH_4_) required for mitochondrial function. Loss of NDK and impairment in guanosine nucleotide synthesis exacerbate synaptic dysfunction, while boosting the GTP consuming pathway promotes bioenergetics. Additionally, analysis of genetic data taken from over 64,000 PD affected individuals and 38,000 controls from diverse ancestries reveal that several genes lying at the intersection of guanosine nucleotide metabolism and bioenergetics pose a significant risk burden for PD.
