## Supplementary table 3 for "A guanosine metabolism-bioenergetics intersection drives Parkinson’s disease"

### Sheet: Table S3
Table S3. Significant gene-based rare variant association results from Sequence Kernel Association Test–Optimal (SKAT-O) analyses across ancestry groups and variant classes. Variant classes: Rare variants (MAF < 1%); Potentially Functional, non-intronic variants; Coding, protein-altering coding variants; LoF, predicted gene-disrupting variants; Damaging, missense variants with CADD PHRED ≥ 20; MA…
Gene	Ancestry	Variant Class	RANGE (hg38)	N_INFORMATIVE	NumVar	NumPolyVar	Q	rho	Pvalue
GCH1	AFR	MAF<1%	14:54842005-54902824,14:54842016-54902826,14:54842016-54902826,14:54842016-54902826	3273	736	724	4441880	0	0.00574418
	AFR	Potentially Functional	14:54842005-54902824,14:54842016-54902826,14:54842016-54902826,14:54842016-54902826	3273	52	50	2347300	0	0.0117909
	AMR	MAF<1%	14:54842005-54902824,14:54842016-54902826,14:54842016-54902826,14:54842016-54902826	990	472	463	11956500	1	0.0360296
	EUR	MAF<1%	14:54842005-54902824,14:54842016-54902826,14:54842016-54902826,14:54842016-54902826	11994	1949	1764	69599700	0.6	8.91291e-05
GUK1	EUR	MAF<1%	1:228140278-228148951,1:228140083-228148954,1:228140278-228148984,1:228144695-228148984,1:228140227-228148954	11994	295	270	2152430	1	0.0434915
	EUR	Potentially Functional	1:228140278-228148951,1:228140083-228148954,1:228140278-228148984,1:228144695-228148984,1:228140227-228148954	11994	65	61	432899	0	0.00191066
	SAS	MAF<1%	1:228140278-228148951,1:228140083-228148954,1:228140278-228148984,1:228144695-228148984,1:228140227-228148954	482	65	57	110348	1	0.0298038
	SAS	Potentially Functional	1:228140278-228148951,1:228140083-228148954,1:228140278-228148984,1:228144695-228148984,1:228140227-228148954	482	14	11	12978.2	1	0.0431914
HPRT1	AMR	Potentially Functional	X:134460164-134500668	990	1	1	1656.51	0	0.00024382
	CAH	MAF<1%	X:134460164-134500668	239	131	123	61586.9	0	0.029599
NME1	AFR	MAF<1%	17:51153558-51162168,17:51153558-51162089	3273	87	83	1281150	1	0.0115166
	CAS	Potentially Functional	17:51153558-51162168,17:51153558-51162089	530	11	8	63879.8	1	0.0438209
NME2	EAS	LoF	17:51166410-51171744,17:51166410-51171744,17:51166500-51171744,17:51166721-51171744,17:51165535-51171744	2343	2	2	7822.9	0.5	0.0182468
	EAS	MAF<0.01% + LoF	17:51166410-51171744,17:51166410-51171744,17:51166500-51171744,17:51166721-51171744,17:51165535-51171744	2343	2	2	7822.9	0.5	0.0182468
	EUR	MAF<1%	17:51166410-51171744,17:51166410-51171744,17:51166500-51171744,17:51166721-51171744,17:51165535-51171744	11994	193	169	770255	0	0.00758985
PNP	EUR	MAF<1%	14:20469405-20477089	11994	218	192	6836400	1	0.0245574
PTS	AJ	MAF<1%	11:112226427-112233972	906	34	29	8031.58	0	0.0336362
	AJ	Potentially Functional	11:112226427-112233972	906	2	2	4311.63	1	0.00485482
	CAS	Potentially Functional	11:112226427-112233972	530	7	6	4584.37	1	0.0344928
SPR	AJ	MAF<1%	2:72887407-72892158	906	18	16	13880.1	1	0.0265714
