## Supplementary table 2 for "A guanosine metabolism-bioenergetics intersection drives Parkinson’s disease"

### Sheet: Table S2
Table S2. Significant gene-based rare variant association results from Sequence Kernel Association Test (SKAT) analyses across ancestry groups and variant classes. Variant classes: Rare variants (MAF < 1%); Potentially Functional, non-intronic variants; Coding, protein-altering coding variants; LoF, predicted gene-disrupting variants; Damaging, missense variants with CADD PHRED ≥ 20; MAF < 0.01% …
Gene	Ancestry	Variant Class	RANGE (hg38)	N_INFORMATIVE	NumVar	NumPolyVar	Q	Pvalue	PermPvalue
GCH1	AFR	MAF<1%	14:54842005-54902824,14:54842016-54902826,14:54842016-54902826,14:54842016-54902826	3273	736	724	8883760	0.00321337	0.0039
	AFR	Potentially Functional	14:54842005-54902824,14:54842016-54902826,14:54842016-54902826,14:54842016-54902826	3273	52	50	4694600	0.00955352	0.0089
	EUR	MAF<1%	14:54842005-54902824,14:54842016-54902826,14:54842016-54902826,14:54842016-54902826	11994	1949	1764	16733900	0.00156472	0.0016
GUK1	EUR	Potentially Functional	1:228140278-228148951,1:228140083-228148954,1:228140278-228148984,1:228144695-228148984,1:228140227-228148954	11994	65	61	865797	0.00174404	0.0019
HPRT1	AMR	Potentially Functional	X:134460164-134500668	990	1	1	3313.02	0.00024382	0.0122
	CAH	MAF<1%	X:134460164-134500668	239	131	123	123174	0.0175286	0.0199
NME2	CAS	MAF<1%	17:51166410-51171744,17:51166410-51171744,17:51166500-51171744,17:51166721-51171744,17:51165535-51171744	530	52	34	41917.8	0.0477822	0.0583
	EAS	Coding	17:51166410-51171744,17:51166410-51171744,17:51166500-51171744,17:51166721-51171744,17:51165535-51171744	2343	3	2	14799	0.0160344	0.0146
	EAS	LoF	17:51166410-51171744,17:51166410-51171744,17:51166500-51171744,17:51166721-51171744,17:51165535-51171744	2343	2	2	14842.6	0.0172023	0.0156
	EAS	MAF<0.01% + LoF + Damaging	17:51166410-51171744,17:51166410-51171744,17:51166500-51171744,17:51166721-51171744,17:51165535-51171744	2343	3	2	14799	0.0160344	0.0146
	EAS	MAF<0.01% + LoF	17:51166410-51171744,17:51166410-51171744,17:51166500-51171744,17:51166721-51171744,17:51165535-51171744	2343	2	2	14842.6	0.0172023	0.0156
	EUR	MAF<1%	17:51166410-51171744,17:51166410-51171744,17:51166500-51171744,17:51166721-51171744,17:51165535-51171744	11994	193	169	1540510	0.00519584	0.0056
	EUR	Potentially Functional	17:51166410-51171744,17:51166410-51171744,17:51166500-51171744,17:51166721-51171744,17:51165535-51171744	11994	29	27	651524	0.0455523	0.0471
PNP	EUR	MAF<1%	14:20469405-20477089	11994	218	192	3129740	0.0476424	0.0488
PTS	AJ	MAF<1%	11:112226427-112233972	906	34	29	16063.2	0.0161467	0.0274
	AJ	Potentially Functional	11:112226427-112233972	906	2	2	5855.65	0.0139151	0.0198
	CAH	Potentially Functional	11:112226427-112233972	239	2	2	1151.22	0.0438172	0.0547
	CAS	MAF<1%	11:112226427-112233972	530	61	46	33559.1	0.0407437	0.0787
