## Supplementary Table 1 for "A guanosine metabolism-bioenergetics intersection drives Parkinson’s disease"

### Sheet: Table S1
Table S1. Significant single-variant association results from logistic regression analyses adjusted for sex, age and the first five principal components (PCs). Abbreviations: A1, effect allele; CI, confidence interval; FDR-BH, Benjamini–Hochberg false discovery rate; Freq, frequency; HGVS, Human Genome Variation Society; NBA, NeuroBooster Array; OR, odds ratio; PCs, principal components; WGS, who…
Data Source	Gene	Ancestry	Variant (hg38)	Variant type	HGVS	A1 Freq in Cases	A1 Freq in Controls	OR (95% CI)	p-value	FDR-BH
NBA	GCH1	AFR	chr14:54896629:T:C	intronic	c.343+5692A>G	0.1338	0.1131	1.2313 (1.1007-1.38)	0.0002766	0.04965
			chr14:54896687:C:T	intronic	c.343+5634G>A	0.14	0.1171	1.2306 (1.1011-1.38)	0.0002534	0.04965
		EUR	chr14:54843774:G:A	UTR3	c.*243C>T	0.1841	0.1966	0.9254 (0.8871-0.9653)	0.0003183	0.001204
			chr14:54844851:C:T	intronic	c.627-708G>A	0.184	0.1963	0.9267 (0.8884-0.967)	0.0004121	0.001393
			chr14:54848231:G:T	intronic	c.510-1101C>A	0.1843	0.1965	0.9262 (0.8879-0.9661)	0.0003705	0.0013
			chr14:54848287:T:C	intronic	c.510-1157A>G	0.3071	0.3201	0.9418 (0.9089-0.976)	0.0009733	0.002734
			chr14:54849190:G:A	intronic	c.510-2060C>T	0.3068	0.3198	0.9423 (0.9094-0.9765)	0.001084	0.002928
			chr14:54849552:A:G	intronic	c.510-2422T>C	0.3068	0.32	0.9417 (0.9087-0.9758)	0.0009413	0.002711
			chr14:54849794:C:T	intronic	c.510-2664G>A	0.3068	0.32	0.942 (0.909-0.9761)	0.001006	0.002773
			chr14:54851628:C:A	intronic	c.510-4498G>T	0.3065	0.3198	0.9408 (0.9079-0.9749)	0.000784	0.002364
			chr14:54852796:G:A	intronic	c.510-5666C>T	0.3069	0.3202	0.9413 (0.9084-0.9754)	0.0008702	0.002545
			chr14:54853845:T:C	intronic	c.509+5836A>G	0.1842	0.1965	0.9261 (0.8878-0.966)	0.0003635	0.001299
			chr14:54854067:G:A	intronic	c.509+5614C>T	0.1848	0.1974	0.9261 (0.8879-0.966)	0.0003612	0.001299
			chr14:54855542:C:G	intronic	c.509+4139G>C	0.1841	0.1962	0.927 (0.8886-0.967)	0.0004339	0.001419
			chr14:54856133:T:C	intronic	c.509+3548A>G	0.1843	0.1965	0.926 (0.8877-0.9659)	0.0003588	0.001299
			chr14:54856732:C:T	intronic	c.509+2949G>A	0.1987	0.1877	1.079 (1.0321-1.128)	0.0008051	0.002391
			chr14:54858130:A:G	intronic	c.509+1551T>C	0.3075	0.321	0.9387 (0.906-0.9727)	0.000482	0.00155
			chr14:54858865:T:G	intronic	c.509+816A>C	0.1849	0.1971	0.9243 (0.8862-0.964)	0.0002429	0.0009374
			chr14:54859144:A:T	intronic	c.509+537T>A	0.1847	0.197	0.9241 (0.886-0.9638)	0.0002374	0.0009351
			chr14:54860819:G:A	intronic	c.454-1083C>T	0.2967	0.3076	0.9476 (0.9141-0.9825)	0.00349	0.009101
			chr14:54861711:G:A	intronic	c.454-1975C>T	0.3074	0.3207	0.9398 (0.907-0.9738)	0.0006091	0.001866
			chr14:54861917:C:T	intronic	c.454-2181G>A	0.2903	0.3024	0.941 (0.9076-0.9756)	0.0009775	0.002734
			chr14:54862203:T:A	intronic	c.454-2467A>T	0.1853	0.1981	0.9231 (0.8851-0.9627)	0.000191	0.0007842
			chr14:54862362:C:G	intronic	c.454-2626G>C	0.1854	0.198	0.9242 (0.8862-0.964)	0.0002356	0.0009351
			chr14:54862556:C:T	intronic	c.453+2771G>A	0.2904	0.3024	0.9415 (0.9081-0.9762)	0.001092	0.002928
			chr14:54863346:C:T	intronic	c.453+1981G>A	0.1443	0.1539	0.9302 (0.8875-0.9748)	0.002492	0.006588
			chr14:54865054:A:G	intronic	c.453+273T>C	0.1875	0.1988	0.9216 (0.8839-0.961)	0.0001299	0.0005572
			chr14:54868344:C:G	intronic	c.344-2908G>C	0.3148	0.3327	0.911 (0.8794-0.9438)	2.39e-07	6.84e-06
			chr14:54868671:G:A	intronic	c.344-3235C>T	0.2036	0.2166	0.9152 (0.8789-0.953)	1.77e-05	0.0001711
			chr14:54868750:T:C	intronic	c.344-3314A>G	0.3149	0.3327	0.911 (0.8794-0.9438)	2.42e-07	6.84e-06
			chr14:54869029:A:G	intronic	c.344-3593T>C	0.1273	0.1329	0.9421 (0.8968-0.9896)	0.01739	0.03949
			chr14:54869720:C:T	intronic	c.344-4284G>A	0.3093	0.3273	0.9122 (0.8804-0.9451)	3.79e-07	6.84e-06
			chr14:54870033:A:G	intronic	c.344-4597T>C	0.3092	0.3273	0.9123 (0.8805-0.9452)	3.91e-07	6.84e-06
			chr14:54871538:A:G	intronic	c.344-6102T>C	0.1804	0.1924	0.918 (0.88-0.9577)	7.48e-05	0.0003701
			chr14:54872298:G:A	intronic	c.344-6862C>T	0.1807	0.1929	0.9174 (0.8794-0.957)	6.41e-05	0.0003525
			chr14:54872609:C:T	intronic	c.344-7173G>A	0.1808	0.193	0.9178 (0.8798-0.9574)	6.99e-05	0.0003548
			chr14:54874022:T:C	intronic	c.344-8586A>G	0.3138	0.3318	0.9125 (0.8809-0.9452)	3.52e-07	6.84e-06
			chr14:54874138:G:A	intronic	c.344-8702C>T	0.3138	0.3318	0.9123 (0.8808-0.9451)	3.31e-07	6.84e-06
			chr14:54875002:A:C	intronic	c.344-9566T>G	0.1273	0.1333	0.9417 (0.8968-0.9889)	0.01609	0.03741
			chr14:54875359:C:T	intronic	c.344-9923G>A	0.1807	0.1929	0.9176 (0.8796-0.9572)	6.7e-05	0.0003525
			chr14:54875443:T:C	intronic	c.344-10007A>G	0.3083	0.3264	0.9132 (0.8815-0.946)	4.68e-07	6.84e-06
			chr14:54876389:G:A	intronic	c.344-10953C>T	0.1807	0.1929	0.9176 (0.8796-0.9572)	6.6e-05	0.0003525
			chr14:54876626:T:G	intronic	c.344-11190A>C	0.1806	0.1929	0.9172 (0.8793-0.9568)	6.16e-05	0.0003525
			chr14:54877161:T:C	intronic	c.344-11725A>G	0.11	0.1149	0.9384 (0.8908-0.9886)	0.0167	0.03837
			chr14:54877396:T:C	intronic	c.344-11960A>G	0.0108	0.0086	1.2492 (1.0494-1.4869)	0.01233	0.02973
			chr14:54879555:C:G	intronic	c.344-14119G>C	0.3137	0.3317	0.9126 (0.8811-0.9454)	3.66e-07	6.84e-06
			chr14:54881068:G:A	intronic	c.344-15632C>T	0.1808	0.1932	0.9158 (0.878-0.9554)	4.53e-05	0.0003525
			chr14:54881109:A:G	intronic	c.344-15673T>C	0.4099	0.4279	0.9217 (0.8914-0.953)	1.68e-06	1.7e-05
			chr14:54881198:T:A	intronic	c.344-15762A>T	0.181	0.1934	0.9174 (0.8795-0.957)	6.31e-05	0.0003525
			chr14:54881948:T:C	intronic	c.344-16512A>G	0.1807	0.1931	0.9159 (0.878-0.9554)	4.54e-05	0.0003525
			chr14:54882151:C:T	intronic	c.344-16715G>A	0.3083	0.3264	0.9134 (0.8817-0.9462)	4.96e-07	6.84e-06
			chr14:54882831:C:T	intronic	c.344-17395G>A	0.1807	0.1928	0.9176 (0.8797-0.9573)	6.76e-05	0.0003525
			chr14:54884461:T:C	intronic	c.343+17860A>G	0.1803	0.1926	0.917 (0.879-0.9567)	6.05e-05	0.0003525
			chr14:54884548:T:C	intronic	c.343+17773A>G	0.1806	0.1928	0.9172 (0.8792-0.9568)	6.21e-05	0.0003525
			chr14:54884700:AC:A	intronic	-	0.1803	0.1926	0.9166 (0.8786-0.9562)	5.53e-05	0.0003525
			chr14:54884861:G:C	intronic	c.343+17460C>G	0.1806	0.1929	0.917 (0.879-0.9566)	5.92e-05	0.0003525
			chr14:54885323:T:C	intronic	c.343+16998A>G	0.1793	0.1916	0.9147 (0.8767-0.9544)	3.85e-05	0.0003525
			chr14:54885803:T:C	intronic	c.343+16518A>G	0.3137	0.3313	0.9133 (0.8817-0.9461)	4.65e-07	6.84e-06
			chr14:54886145:C:T	intronic	c.343+16176G>A	0.2973	0.314	0.9144 (0.8823-0.9477)	9.4e-07	1.07e-05
			chr14:54886650:C:T	intronic	c.343+15671G>A	0.1802	0.1925	0.9167 (0.879-0.956)	5.63e-05	0.0003525
			chr14:54887070:T:A	intronic	c.343+15251A>T	0.2974	0.3139	0.9153 (0.8831-0.9487)	1.25e-06	1.34e-05
			chr14:54889807:G:C	intronic	c.343+12514C>G	0.1773	0.189	0.9168 (0.8785-0.9567)	6.39e-05	0.0003525
			chr14:54890784:G:A	intronic	c.343+11537C>T	0.1783	0.19	0.9188 (0.8806-0.959)	9.5e-05	0.0004368
			chr14:54891024:A:G	intronic	c.343+11297T>C	0.1826	0.1941	0.9168 (0.8789-0.9562)	5.32e-05	0.0003525
			chr14:54891053:C:T	intronic	c.343+11268G>A	0.1032	0.1084	0.9333 (0.885-0.985)	0.01139	0.02854
			chr14:54891947:G:A	intronic	c.343+10374C>T	0.3047	0.3223	0.9114 (0.8797-0.9443)	2.93e-07	6.84e-06
			chr14:54892159:A:G	intronic	c.343+10162T>C	0.1834	0.1954	0.9189 (0.881-0.9585)	8.39e-05	0.0004047
			chr14:54892935:C:T	intronic	c.343+9386G>A	0.1031	0.1083	0.9335 (0.8849-0.9848)	0.01168	0.02863
			chr14:54892946:G:C	intronic	c.343+9375C>G	0.103	0.1081	0.9344 (0.886-0.986)	0.01291	0.03076
			chr14:54893421:T:A	intronic	c.343+8900A>T	0.1823	0.1939	0.919 (0.881-0.9586)	8.81e-05	0.000415
			chr14:54893485:T:C	intronic	c.343+8836A>G	0.4059	0.4238	0.9188 (0.8886-0.9501)	7.03e-07	9.04e-06
			chr14:54894118:T:A	intronic	c.343+8203A>T	0.1814	0.1929	0.9176 (0.88-0.957)	6.73e-05	0.0003525
			chr14:54894743:CAA:C	intronic	-	0.1777	0.1897	0.9206 (0.8822-0.9607)	0.0001404	0.0005892
			chr14:54895118:G:A	intronic	c.343+7203C>T	0.1768	0.1887	0.9198 (0.8813-0.9599)	0.0001231	0.0005401
			chr14:54896603:G:A	intronic	c.343+5718C>T	0.2987	0.316	0.9118 (0.8797-0.9451)	4.64e-07	6.84e-06
			chr14:54896752:A:G	intronic	c.343+5569T>C	0.1786	0.1876	0.9258 (0.887-0.966)	0.0004187	0.001393
			chr14:54896874:G:A	intronic	c.343+5447C>T	0.1712	0.1811	0.9176 (0.8788-0.9582)	9.85e-05	0.0004422
			chr14:54897198:C:T	intronic	c.343+5123G>A	0.0962	0.102	0.9273 (0.8773-0.9801)	0.007602	0.01956
			chr14:54897371:T:C	intronic	c.343+4950A>G	0.3006	0.3181	0.9111 (0.8789-0.944)	3.65e-07	6.84e-06
			chr14:54897451:G:A	intronic	c.343+4870C>T	0.0943	0.1	0.9268 (0.8762-0.9802)	0.007848	0.01993
			chr14:54898613:T:A	intronic	c.343+3708A>T	0.3053	0.3232	0.9101 (0.878-0.943)	2.56e-07	6.84e-06
			chr14:54898663:A:G	intronic	c.343+3658T>C	0.1752	0.1849	0.9255 (0.8866-0.966)	0.0003981	0.001372
			chr14:54899068:C:A	intronic	c.343+3253G>T	0.1685	0.1782	0.9264 (0.887-0.9676)	0.0005714	0.001779
			chr14:54899234:G:T	intronic	c.343+3087C>A	0.1685	0.1782	0.9264 (0.887-0.9676)	0.0005714	0.001779
			chr14:54901362:C:CT	intronic	-	0.0958	0.1009	0.9309 (0.881-0.984)	0.01172	0.02863
			chr14:54901909:C:T	intronic	c.343+412G>A	0.2941	0.3116	0.9136 (0.8814-0.9471)	8.72e-07	1.05e-05
			chr14:54902268:G:C	intronic	c.343+53C>G	0.0966	0.1017	0.934 (0.884-0.987)	0.01578	0.03714
		MDE	chr14:54868344:C:G	intronic	c.344-2908G>C	0.295	0.3937	0.7386 (0.613-0.89)	0.001442	0.02963
			chr14:54868750:T:C	intronic	c.344-3314A>G	0.2956	0.3937	0.7386 (0.613-0.8899)	0.001442	0.02963
			chr14:54869720:C:T	intronic	c.344-4284G>A	0.2927	0.3901	0.7581 (0.6286-0.9143)	0.003756	0.03805
			chr14:54870033:A:G	intronic	c.344-4597T>C	0.2927	0.3901	0.7581 (0.6286-0.9143)	0.003756	0.03805
			chr14:54874022:T:C	intronic	c.344-8586A>G	0.2975	0.3957	0.7398 (0.6163-0.888)	0.001225	0.02963
			chr14:54874138:G:A	intronic	c.344-8702C>T	0.2975	0.3957	0.7398 (0.6163-0.8881)	0.001225	0.02963
			chr14:54875443:T:C	intronic	c.344-10007A>G	0.2949	0.3923	0.7598 (0.632-0.913)	0.003341	0.03805
			chr14:54879555:C:G	intronic	c.344-14119G>C	0.2964	0.3953	0.741 (0.6173-0.8894)	0.001293	0.02963
			chr14:54881109:A:G	intronic	c.344-15673T>C	0.3128	0.4119	0.7639 (0.6372-0.9157)	0.003596	0.03805
			chr14:54882151:C:T	intronic	c.344-16715G>A	0.2936	0.3909	0.7635 (0.6357-0.917)	0.003908	0.03805
			chr14:54885803:T:C	intronic	c.343+16518A>G	0.2956	0.3937	0.7469 (0.6219-0.897)	0.001785	0.03065
			chr14:54886145:C:T	intronic	c.343+16176G>A	0.2667	0.349	0.7442 (0.6168-0.898)	0.002045	0.03065
			chr14:54887070:T:A	intronic	c.343+15251A>T	0.2675	0.3501	0.7453 (0.6177-0.899)	0.002154	0.03065
			chr14:54891947:G:A	intronic	c.343+10374C>T	0.2857	0.3906	0.7384 (0.6145-0.8873)	0.001214	0.02963
			chr14:54893485:T:C	intronic	c.343+8836A>G	0.301	0.4079	0.7327 (0.6117-0.8778)	0.0007402	0.02963
			chr14:54896603:G:A	intronic	c.343+5718C>T	0.2816	0.3894	0.7296 (0.6061-0.8782)	0.0008605	0.02963
			chr14:54897371:T:C	intronic	c.343+4950A>G	0.2831	0.3908	0.7264 (0.6034-0.8744)	0.0007296	0.02963
			chr14:54898613:T:A	intronic	c.343+3708A>T	0.2815	0.3897	0.7456 (0.619-0.898)	0.002004	0.03065
			chr14:54901909:C:T	intronic	c.343+412G>A	0.28	0.386	0.7509 (0.6235-0.9041)	0.002502	0.03307
	GMPS	MDE	chr3:155861228:T:A	intergenic	-	0.1429	0.1043	1.4727 (1.1422-1.8988)	0.002834	0.04572
			chr3:155863050:C:T	intergenic	-	0.1429	0.1043	1.4727 (1.1422-1.9)	0.002834	0.04572
			chr3:155882737:A:G	intronic	c.28-10781A>G	0.1353	0.1088	1.4757 (1.1472-1.8984)	0.002458	0.04572
			chr3:155889073:A:G	intronic	c.28-4445A>G	0.1512	0.1159	1.4358 (1.13-1.83)	0.003482	0.0477
			chr3:155890056:G:T	intronic	c.28-3462G>T	0.1394	0.1131	1.4876 (1.158-1.9109)	0.001886	0.04572
			chr3:155891490:A:G	intronic	c.28-2028A>G	0.1551	0.12	1.4394 (1.1301-1.8334)	0.003171	0.04572
			chr3:155893768:T:G	intronic	c.209+69T>G	0.1555	0.1208	1.4433 (1.1336-1.84)	0.002905	0.04572
			chr3:155894830:G:A	intronic	c.209+1131G>A	0.14	0.114	1.4971 (1.1656-1.9228)	0.001575	0.04572
			chr3:155900111:G:A	intronic	c.324+2070G>A	0.1559	0.1216	1.4388 (1.1305-1.83)	0.003108	0.04572
			chr3:155910117:A:G	intronic	c.527-575A>G	0.1563	0.1217	1.4618 (1.1493-1.86)	0.001972	0.04572
			chr3:155913683:A:G	intronic	c.887-736A>G	0.1565	0.1216	1.4666 (1.15-1.87)	0.001795	0.04572
			chr3:155919799:C:T	intronic	c.1318+461C>T	0.1409	0.1148	1.5123 (1.179-1.9398)	0.001129	0.04572
			chr3:155924804:G:A	intronic	c.1435-437G>A	0.1567	0.1218	1.4647 (1.1516-1.8628)	0.001866	0.04572
			chr3:155926827:G:C	intronic	c.1560+1461G>C	0.1565	0.1221	1.4556 (1.1446-1.85)	0.002202	0.04572
			chr3:155928626:A:G	intronic	c.1561-3139A>G	0.202	0.1486	1.4612 (1.1546-1.8492)	0.001597	0.04572
			chr3:155936643:T:A	intronic	c.1980+133T>A	0.1415	0.1154	1.5081 (1.1751-1.94)	0.001247	0.04572
			chr3:155937034:A:G	intronic	c.1980+524A>G	0.1565	0.1215	1.4617 (1.1494-1.8587)	0.001962	0.04572
			chr3:155946589:G:C	intergenic	-	0.1408	0.1129	1.5209 (1.185-1.95)	0.0009921	0.04572
			chr3:155947585:G:A	intergenic	-	0.1588	0.1212	1.4461 (1.138-1.8375)	0.002549	0.04572
			chr3:155950066:C:A	intergenic	-	0.1565	0.12	1.468 (1.1539-1.87)	0.001777	0.04572
	NME2	CAS	chr17:51166443:A:T	UTR5	c.-59A>T	0.5039	0.4794	1.3203 (1.1159-1.5621)	0.001201	0.02523
WGS	GCH1	AFR	chr14:54889807:G:C	intronic	c.343+12514C>G	0.1747	0.2176	0.7647 (0.6688-0.8743)	8.62e-05	0.0111
			chr14:54891024:A:G	intronic	c.343+11297T>C	0.1742	0.2167	0.7636 (0.6677-0.8733)	8.16e-05	0.0111
			chr14:54894118:T:A	intronic	c.343+8203A>T	0.1765	0.2197	0.7614 (0.6663-0.87)	6.2e-05	0.0111
			chr14:54896752:A:G	intronic	c.343+5569T>C	0.2395	0.2899	0.7865 (0.6971-0.8874)	9.61e-05	0.0111
			chr14:54896874:G:A	intronic	c.343+5447C>T	0.1329	0.172	0.7531 (0.649-0.874)	0.0001879	0.01736
		EUR	chr14:54863346:C:T	intronic	c.453+1981G>A	0.1586	0.1783	0.8584 (0.7794-0.9456)	0.001966	0.02645
			chr14:54865054:A:G	intronic	c.453+273T>C	0.1848	0.2038	0.8841 (0.809-0.966)	0.006206	0.0281
			chr14:54868344:C:G	intronic	c.344-2908G>C	0.3166	0.3441	0.8855 (0.8223-0.9534)	0.001262	0.02645
			chr14:54868671:G:A	intronic	c.344-3235C>T	0.2052	0.2277	0.8694 (0.7995-0.9454)	0.001063	0.02645
			chr14:54868750:T:C	intronic	c.344-3314A>G	0.3168	0.3443	0.8849 (0.822-0.953)	0.001199	0.02645
			chr14:54869720:C:T	intronic	c.344-4284G>A	0.3104	0.3379	0.8873 (0.8238-0.9558)	0.00163	0.02645
			chr14:54870033:A:G	intronic	c.344-4597T>C	0.3102	0.3377	0.8875 (0.8239-0.9561)	0.00167	0.02645
			chr14:54870122:C:T	intronic	c.344-4686G>A	0.0099	0.0136	0.6749 (0.4981-0.915)	0.01122	0.04725
			chr14:54871538:A:G	intronic	c.344-6102T>C	0.182	0.2018	0.8828 (0.8089-0.9635)	0.005231	0.02645
			chr14:54871622:C:T	intronic	c.344-6186G>A	0.1825	0.2023	0.8828 (0.809-0.963)	0.005136	0.02645
			chr14:54872298:G:A	intronic	c.344-6862C>T	0.1823	0.2021	0.8817 (0.8079-0.9621)	0.004712	0.02645
			chr14:54872609:C:T	intronic	c.344-7173G>A	0.1823	0.2014	0.8877 (0.8134-0.9689)	0.007612	0.03321
			chr14:54873534:C:CA	intronic	-	0.1819	0.2015	0.8776 (0.8035-0.9587)	0.003766	0.02645
			chr14:54873593:G:A	intronic	c.344-8157C>T	0.1771	0.1973	0.8772 (0.8027-0.959)	0.00382	0.02645
			chr14:54874022:T:C	intronic	c.344-8586A>G	0.314	0.3406	0.8918 (0.8281-0.9604)	0.00245	0.02645
			chr14:54874138:G:A	intronic	c.344-8702C>T	0.3145	0.3414	0.8905 (0.827-0.9589)	0.002142	0.02645
			chr14:54875359:C:T	intronic	c.344-9923G>A	0.1822	0.2017	0.8845 (0.8105-0.965)	0.005937	0.0274
			chr14:54875443:T:C	intronic	c.344-10007A>G	0.3079	0.3344	0.8952 (0.8309-0.9645)	0.003595	0.02645
			chr14:54876389:G:A	intronic	c.344-10953C>T	0.1824	0.2021	0.883 (0.8091-0.964)	0.005205	0.02645
			chr14:54876495:T:TA	intronic	-	0.1849	0.2033	0.891 (0.8163-0.9725)	0.009759	0.04183
			chr14:54876626:T:G	intronic	c.344-11190A>C	0.1823	0.202	0.883 (0.8091-0.9636)	0.005224	0.02645
			chr14:54879411:T:G	intronic	c.344-13975A>C	0.2032	0.2398	0.762 (0.6964-0.8339)	3.36e-09	8.07e-07
			chr14:54879555:C:G	intronic	c.344-14119G>C	0.3147	0.3408	0.8946 (0.8307-0.9634)	0.003231	0.02645
			chr14:54881068:G:A	intronic	c.344-15632C>T	0.1824	0.202	0.8833 (0.809-0.964)	0.005395	0.02645
			chr14:54881109:A:G	intronic	c.344-15673T>C	0.4078	0.4367	0.9041 (0.8422-0.9705)	0.005326	0.02645
			chr14:54881198:T:A	intronic	c.344-15762A>T	0.1826	0.2024	0.8828 (0.809-0.9634)	0.00514	0.02645
			chr14:54881948:T:C	intronic	c.344-16512A>G	0.1823	0.2019	0.8832 (0.8094-0.964)	0.005273	0.02645
			chr14:54882151:C:T	intronic	c.344-16715G>A	0.3075	0.3348	0.8912 (0.8273-0.96)	0.002409	0.02645
			chr14:54882831:C:T	intronic	c.344-17395G>A	0.1821	0.202	0.8815 (0.8078-0.9618)	0.004595	0.02645
			chr14:54884461:T:C	intronic	c.343+17860A>G	0.1823	0.2022	0.8822 (0.8084-0.9626)	0.004861	0.02645
			chr14:54884548:T:C	intronic	c.343+17773A>G	0.1825	0.2021	0.8838 (0.8099-0.964)	0.005525	0.02645
			chr14:54884700:AC:A	intronic	-	0.1833	0.2034	0.879 (0.8054-0.9594)	0.003871	0.02645
			chr14:54884790:C:CAAA	intronic	-	0.0678	0.0808	0.8088 (0.709-0.922)	0.001531	0.02645
			chr14:54884799:C:A	intronic	c.343+17522G>T	0.2907	0.3259	0.8426 (0.7797-0.9105)	1.49e-05	0.001788
			chr14:54884861:G:C	intronic	c.343+17460C>G	0.1827	0.2022	0.884 (0.8102-0.9646)	0.00562	0.02645
			chr14:54885323:T:C	intronic	c.343+16998A>G	0.1815	0.2013	0.8827 (0.8087-0.963)	0.005207	0.02645
			chr14:54885803:T:C	intronic	c.343+16518A>G	0.3145	0.3412	0.8919 (0.8283-0.9605)	0.00246	0.02645
			chr14:54886145:C:T	intronic	c.343+16176G>A	0.299	0.3239	0.8979 (0.8331-0.9678)	0.004865	0.02645
			chr14:54886650:C:T	intronic	c.343+15671G>A	0.1824	0.2023	0.8799 (0.8064-0.9601)	0.004038	0.02645
			chr14:54887070:T:A	intronic	c.343+15251A>T	0.2992	0.3235	0.9014 (0.8363-0.9717)	0.006728	0.0299
			chr14:54887429:C:CAA	intronic	-	0.1888	0.2085	0.8822 (0.8094-0.9616)	0.004375	0.02645
			chr14:54889807:G:C	intronic	c.343+12514C>G	0.1792	0.1988	0.8739 (0.8004-0.9542)	0.002664	0.02645
			chr14:54890784:G:A	intronic	c.343+11537C>T	0.1805	0.1996	0.8763 (0.803-0.957)	0.00317	0.02645
			chr14:54891024:A:G	intronic	c.343+11297T>C	0.1846	0.2043	0.8733 (0.8005-0.9528)	0.0023	0.02645
			chr14:54891102:T:TTTTG	intronic	-	0.1337	0.1485	0.8708 (0.7899-0.9601)	0.005455	0.02645
			chr14:54891947:G:A	intronic	c.343+10374C>T	0.306	0.3324	0.8844 (0.8209-0.9528)	0.001236	0.02645
			chr14:54892159:A:G	intronic	c.343+10162T>C	0.1864	0.2076	0.8716 (0.7994-0.9505)	0.001869	0.02645
			chr14:54893421:T:A	intronic	c.343+8900A>T	0.1849	0.2049	0.8788 (0.8056-0.9586)	0.003584	0.02645
			chr14:54893485:T:C	intronic	c.343+8836A>G	0.4056	0.4338	0.8984 (0.8368-0.9645)	0.003117	0.02645
			chr14:54894118:T:A	intronic	c.343+8203A>T	0.1841	0.2044	0.8774 (0.8043-0.957)	0.00322	0.02645
			chr14:54894743:CAA:C	intronic	-	0.1797	0.2005	0.8723 (0.799-0.9523)	0.002283	0.02645
			chr14:54895118:G:A	intronic	c.343+7203C>T	0.1792	0.199	0.8807 (0.8064-0.9618)	0.004701	0.02645
			chr14:54896603:G:A	intronic	c.343+5718C>T	0.3029	0.3296	0.8867 (0.823-0.956)	0.001663	0.02645
			chr14:54897371:T:C	intronic	c.343+4950A>G	0.3119	0.3399	0.8682 (0.8048-0.9367)	0.0002644	0.02115
			chr14:54898613:T:A	intronic	c.343+3708A>T	0.3099	0.3369	0.8786 (0.8154-0.9467)	0.000681	0.02645
			chr14:54901909:C:T	intronic	c.343+412G>A	0.299	0.3248	0.8821 (0.8181-0.951)	0.001075	0.02645
	GMPS	AMR	chr3:155862575:A:G	intergenic	-	0.0488	0.076	0.3775 (0.229-0.622)	0.0001285	0.04408
	GUK1	EUR	chr1:228145951:G:A	intronic	c.176-75G>A	0.0422	0.0508	0.7992 (0.6792-0.9404)	0.006933	0.04853
			chr1:228147424:C:T	exonic	c.333C>T, p.Ala111%3D	0.0401	0.0492	0.7661 (0.65-0.9029)	0.00148	0.02072
	PTS	EAS	chr11:112229862:A:C	intronic	c.164-346A>C	0.2412	0.2532	0.8493 (0.7321-0.9853)	0.03117	0.03896
			chr11:112229892:C:T	intronic	c.164-316C>T	0.2398	0.2517	0.8408 (0.7242-0.9762)	0.02285	0.03318
			chr11:112229960:C:T	intronic	c.164-248C>T	0.2398	0.2522	0.8398 (0.7233-0.975)	0.02192	0.03318
			chr11:112235312:T:G	intergenic	-	0.2184	0.2347	0.8381 (0.7197-0.976)	0.02307	0.03318
			chr11:112235402:C:G	intergenic	-	0.2169	0.2332	0.8283 (0.711-0.965)	0.01592	0.0322
			chr11:112237833:G:T	intergenic	-	0.2182	0.2347	0.8371 (0.7188-0.9748)	0.02211	0.03318
			chr11:112238053:T:G	intergenic	-	0.2143	0.2298	0.8199 (0.7029-0.9563)	0.01142	0.0322
			chr11:112238923:G:A	intergenic	-	0.2188	0.2347	0.8381 (0.7197-0.976)	0.02307	0.03318
			chr11:112246114:C:A	intergenic	-	0.2192	0.2356	0.8403 (0.7216-0.9787)	0.02526	0.03433
